# Human Interleukin-4-Dependent Facilitation of Human IgG Production in PBL-NOG-hIL-4-Tg mice

**DOI:** 10.1101/2025.10.29.685233

**Authors:** Yoshie Kametani, Shino Ohshima, Ryoji Ito, Yusuke Ohno, Soga Yamada, Yuki Hoshino, Asuka Miyamoto, Mao Suzuki, Nagi Katano, Banri Tsuda, Mariko Miyazawa, Hirofumi Kashiwagi, Daiki Kirigaya, Tomoka Shimizu, Mika Kojima, Yusuke Kikuchi, Shunsuke Nakada, Rentaro Ohki, Atsushi Yasuda, Ayako Hirota, Yukio Nakamura, Jerzy K. Kulski, Tomotaka Mabuchi, Hitoshi Ishimoto, Takashi Shiina

**Affiliations:** Department of Molecular Life Science, Division of Basic Medical Science, Tokai University School of Medicine, Isehara, Japan; Institute of Advanced Biosciences, Tokai University, Kanagawa, Japan; Central Institute for Experimental Medicine and Life Science, Kawasaki, Japan; Department of Palliative Medicine, Tokai University School of Medicine, Isehara, Japan; Department of Obstetrics and Gynecology, Tokai University School of Medicine, Isehara, Japan; Department of Internal Medicine, Division of Nephrology, Endocrinology, and Metabolism, Tokai University School of Medicine, Isehara, Japan; Department of Dermatology, Tokai University School of Medicine, Isehara, Japan; Repertoire Genesis Inc., Osaka, Japan; Microbiology and Immunology, School of Biomedical Science, The University of Western Australia, Crawley, WA, 6009, Australia

**Keywords:** humanized mouse, humoral immunity, T cell receptor, antibody, repertoire, class switch, affinity maturation

## Abstract

Immune-humanized mice provide valuable experimental models for evaluating immune-based therapies, yet the induction of human antigen-specific IgG production remains limited due to species-specific incompatibilities. Our previous work demonstrated that NOG-hIL-4-Tg mice, which express human interleukin-4 (IL-4), support human T and B cell maintenance and enable antigen-specific IgG production following transplantation of human peripheral blood mononuclear cells (PBMCs). In this study, we investigated how IL-4 enhances antibody responses in this model. Flow cytometry and histological analysis revealed that human B cell maintenance was associated with specific plasma hIL-4 concentration ranges at supraphysiological levels. T and B cell receptor repertoire analysis using next-generation sequencing showed that clonal diversity remained largely conserved for one month and decreased to three months post-engraftment. Immunoglobulin repertoire profiling confirmed IgG class switching in an IL-4-concentration-dependent manner. Among the IgG subclasses, IgG3 increased during the first and second months and then decreased thereafter. In contrast, IgG1 tended to increase over time; however, the proportion of IgG subclass varied among individual donors. Following immunization with two distinct peptide antigens, the mice produced enhanced levels of antigen-reactive IgG. However, many B cell clones also exhibited weak responses to unrelated third-party antigens, likely reflecting insufficient affinity maturation. Histological evaluation showed tertiary lymphoid structure (TLS)-like accumulations of B and T cells in the spleen, although fully developed germinal centers were absent. Taken together, these findings demonstrate that NOG-hIL-4-Tg mice maintain human B cells within a regulated IL-4 environment, promote early formation of splenic tertiary lymphoid structures, and support IgG production characterized by clonal expansion, class switching, and somatic hypermutation. These results confirm that human IL-4 expression supports human antibody responses in the PBL-NOG-hIL-4-Tg mouse system.

(278)
