## Supplemental Table 4 for "Human Interleukin-4-Dependent Facilitation of Human IgG Production in PBL-NOG-hIL-4-Tg mice"

### Sheet: Supplementary Table 4
	Representative Class switch Pattern
	V gene	D gene	J gene	CDR3 sequence	TIK101hA	TIK101hG	TIK101hM	TIK102hA	TIK102hG	TIK102hM
	IGHV2-26	x	IGHJ5	CARSGGYVSASSGIDPW	0	0	0	0.02418	0.001048	0.360044
	IGHV3-15	x	IGHJ3	CTIEGTKSGAFDFW	0	0	0	0.006045	0.031448	12.1557
	IGHV7-4-1	IGHD3-10	IGHJ4	CAREAGTYYYTSGIDPNGYFDMW	0	0	0	3.26258	0.612185	4.92142
	IGHV3-69-1	x	IGHJ6	CGRRLADYYHYMDVW	0	0	0	0.013817	0.016772	3.01746
	IGHV4-59	IGHD6-13	IGHJ4	CARGPGSWYPGFDYW	0	0	0	0.000864	0.461235	3.18548
	IGHV4-61,IGHV4-59	x	IGHJ4	CARDKGYEGEGAYYFDYW	0	0	0	0	0.018869	0.056143
	IGHV3-30-3	IGHD6-13	IGHJ4	CAREKLTIAAAGLFDFW	0	0	0	0.039724	0.020965	3.10574
	IGHV4-59	x	IGHJ3	CARRRGGYAFDIW	0	0	0	0.441286	0.186591	1.91942
	IGHV2-26	x	IGHJ6	CARTDTKGSYYYYYMDVW	0	0	0	0.03627	2.26215	0.034174
	IGHV3-66	x	IGHJ4	CASAFYTGYTAEFDYW	0	0	0	0.070813	0.037737	2.21112
	IGHV2-5	x	IGHJ4	CAHRHSNSWPFDYW	0	0	0	0	0.067089	2.09761
	IGHV3-23D	IGHD3-10	IGHJ3	CVNPLRSGRIFDAFDIW	0	0	0	0.000864	0.047172	1.61308
	IGHV4-39	x	IGHJ3	CAREIDYSDAFDIW	0	0	0	0.413651	0.023062	1.45523
	IGHV3-7	x	IGHJ4	CARAGYVSSWDYW	0	0	0	1.41367	0.029351	0.336448
	IGHV3-15	x	IGHJ4	CTADVPGASGSRGVDYW	0	0	0	0.16667	1.05455	0.546779
	IGHV1-2	IGHD1-7	IGHJ4	CARDRNWNYIFDYW	0	0	0	0	0.023062	1.70869
	IGHV4/OR15-8	x	IGHJ3	CARRRGGYAFDIW	0	0	0	0.093266	0.026207	0.327091
	IGHV3-23D	IGHD5-5,IGHD5-18	IGHJ4	CAKIRGYSYGYGDYW	0	0	0	0.025044	1.52208	0.01668
	IGHV3-23D	x	IGHJ4	CANYTLGSTYGGTNW	0	0	0	0.010363	1.48434	0.012612
	IGHV4-61	IGHD3-16	IGHJ4	CARAVWGTFRYLDFW	0	0	0	0	0.02411	0.246946
	IGHV3-23D	x	IGHJ4	CAKGAGTWGGKVVAPNYFDSW	0	0	0	0.008636	1.20026	0.047192
	IGHV4-59	x	IGHJ4	CARRRYTHGYIDYW	0	0	0	0	0.056606	0.010578
	IGHV4-59,IGHV4-4	x	IGHJ3	CARRRGGYAFDIW	0	0	0	0.240073	0.137322	0.623263
	IGHV3-64	IGHD6-13	IGHJ4	CAREKLTIAAAGLFDFW	0	0	0	0.000864	0.019917	0.924317
	IGHV3-64	x	IGHJ4	CARVSGGGYDYW	0	0	0	0.000864	0.359554	0.047599
	IGHV4-61,IGHV4-38-2,IGHV4-30-2	IGHD3-16	IGHJ4	CARAVWGTFRYLDFW	0	0	0	0.000864	0.110068	0.086248
	IGHV7-4-1	x	IGHJ4	CARVGSFNEFDYW	0	0	0	0.092402	0.002097	0.567528
	IGHV1-2	x	IGHJ5	CARGTGGGDNWFDPW	0	0	0	0.056132	0.107971	0.015866
	IGHV3-23D	x	IGHJ4	CAKGKNEPGTGHW	0	0	0	0.164942	0.020965	0.387302
	IGHV4-39	IGHD5-24	IGHJ3	CARIQGHGYNWMSAFDIW	0	0	0	0.133854	0.04822	0.368995
	IGHV3-7	IGHD3-22	IGHJ6	CARLRHYFDSSNYYYYYGMDVW	0	0	0	0	0.438174	0.10781
	IGHV3-69-1,IGHV3-48	x	IGHJ6	CGRRLADYYHYMDVW	0	0	0	0.003454	0.02411	0.249794
	IGHV3-23D	IGHD4-17	IGHJ4	CAKGSTPWTTATTNYFDYW	0	0	0	0	0.151998	0.329125
	IGHV4-39	IGHD2-21	IGHJ5,IGHJ4	CARDWLYYGGDW	0	0	0	0.068222	0.012579	0.013832
	IGHV5-51	x	IGHJ3	CARLEAMVMSYDGFDIW	0	0	0	0.04836	0.338589	0.045972
	IGHV3-23D	x	IGHJ3	CAKDPLWIPNDGFDIW	0	0	0	0.158897	0.234811	0.015866
	IGHV3-74	IGHD4-23	IGHJ5	CARGFYGGNSDWFDPW	0	0	0	0.031952	0.263114	0.111878
	IGHV5-10-1	IGHD3-22	IGHJ3	CARLPWDDSSGYDDAFDIW	0	0	0	0.023316	0.025158	0.325057
	IGHV3-66	x	IGHJ3	CARDKEAFDIW	0	0	0	0.082039	0.256824	0.021562
	IGHV7-4-1	x	IGHJ4	CAREAGTYYYTSGIDPNGYFDMW	0	0	0	0.138172	0.013627	0.186735
	IGHV3-21	x	IGHJ4	CARGGGSGDYW	0	0	0	0.226256	0.011531	0.099673
	IGHV3-15	x	IGHJ4	CTTDRGPRSNYYFDYW	0	0	0	0.020726	0	0.287629
	IGHV2-5	x	IGHJ3	CSHRRPGTGWPYNAFDMW	0	0	0	0.054405	0.011531	0.229452
	IGHV3-11	x	IGHJ4	CVRFEDVNYRFDYW	0	0	0	0.162352	0.027255	0.060618
	IGHV4-39	IGHD3-10	IGHJ4	CARAPLWGSGSYKGPRFDYW	0	0	0	0.01209	0.001048	0.23352
	IGHV4-4	x	IGHJ4	CARERRTGNTGWYFDYW	0	0	0	0.041451	0.023062	0.174123
	IGHV4/OR15-8	x	IGHJ3	CAREIDYSDAFDIW	0	0	0	0.076858	0.005241	0.155816
	IGHV4-61,IGHV4-4,IGHV4-38-2,IGHV4-30-2	IGHD3-16	IGHJ4	CARAVWGTFRYLDFW	0	0	0	0	0.079668	0.018307
	IGHV5-51	IGHD3-3	IGHJ4	CARAERSGYYNDYW	0	0	0	0.008636	0.013627	0.20667
	IGHV7-4-1	x	IGHJ4	CAREAGTYYYTAGIDPNGYFDMW	0	0	0	0.086357	0.008386	0.123269
	IGHV3-23D,IGHV3-23	IGHD3-10	IGHJ3	CVNPLRSGRIFDAFDIW	0	0	0	0	0.012579	0.142797
	IGHV4-39	IGHD5-5,IGHD5-18	IGHJ4	CARKGGYSYGFDYW	0	0	0	0	0.010483	0.163546
	IGHV3-43D	IGHD3-22	IGHJ4	CAKAPAGWLLPIDYW	0	0	0	0.043179	0.070234	0.058583
	IGHV7-4-1	IGHD3-10	IGHJ4	WAREAGTYYYTSGIDPNGYFDMW	0	0	0	0.101902	0.010483	0.055329
	IGHV3-30-3,IGHV3-30	IGHD6-13	IGHJ4	CAREKLTIAAAGLFDFW	0	0	0	0.001727	0.010483	0.147679
	IGHV4-61,IGHV4-59	x	IGHJ4	CASYRRGTGWYYLDYW	0	0	0	0.120037	0.016772	0.015053
	IGHV3-7	x	IGHJ4	CARYLELLRNFESW	0	0	0	0	0.118454	0.028478
	IGHV7-4-1	IGHD3-10	IGHJ4	GAREAGTYYYTSGIDPNGYFDMW	0	0	0	0.081176	0.008386	0.04882
	IGHV3-33	x	IGHJ4	CARDVGVRAIDYW	0	0	0	0.025044	0.012579	0.096419
	IGHV2-5	IGHD2/OR15-2b,IGHD2/OR15-2a	IGHJ4	CAHPPTDYEYYFKYW	0	0	0	0	0.088054	0.044344
	IGHV3-7	x	IGHJ4	CARGGGSGDYW	0	0	0	0.10881	0.007338	0.014239
	IGHV3-15	x	IGHJ6	CTTRSRGRRGNYYYYYMDVW	0	0	0	0	0.038786	0.090723
	IGHV3-66	x	IGHJ4	CARDVSSYW	0	0	0	0.044906	0.023062	0.05777
	IGHV3-23D	x	IGHJ4	CAKDAVGAGGFDYW	0	0	0	0.089812	0.002097	0.029292
	IGHV7-4-1	x	IGHJ4	CAREAGTYYDTSGIDPNGYFDMW	0	0	0	0.074267	0.007338	0.039462
	IGHV4-4	x	IGHJ3	CAREIDYSDAFDIW	0	0	0	0.044042	0.001048	0.072009
	IGHV3-53	IGHD2-15	IGHJ4	CARGRGYCSGGSCYWAEYW	0	0	0	0.08463	0.020965	0.010984
	IGHV4-34	IGHD6-19	IGHJ6	CARVSKQWLPYYYYYMDVW	0	0	0	0.058723	0.02411	0.028478
	IGHV7-4-1	x	IGHJ4	CAREAGTYDYTSGIDPNGYFDMW	0	0	0	0.057859	0.005241	0.047192
	IGHV5-51	IGHD1-26	IGHJ4	CARQRIEGATQAPLDYW	0	0	0	0	0.011531	0.097232
	IGHV3-23D	x	IGHJ5	CAKPVAANWSPFDSW	0	0	0	0	0.051365	0.054922
	IGHV3-15	IGHD2-2	IGHJ1	CTTGHAIVVVPGARYFQHW	0	0	0	0	0.068137	0.035394
	IGHV3-66	IGHD5/OR15-5b,IGHD5/OR15-5a	IGHJ6	CARGPLGYHGVYYYMDVW	0	0	0	0.038861	0.001048	0.061838
	IGHV3-66	x	IGHJ4	CARASVGPNIDYW	0	0	0	0	0.07862	0.022376
	IGHV3-7	x	IGHJ3	CATYSGPGAFDIW	0	0	0	0	0.014676	0.073229
	IGHV3-23D,IGHV3-23	x	IGHJ4	CAKGKNEPGTGHW	0	0	0	0.018999	0.003145	0.0655
	IGHV3-64,IGHV3-30-3,IGHV3-30	IGHD6-13	IGHJ4	CAREKLTIAAAGLFDFW	0	0	0	0.009499	0.028303	0.04882
	IGHV7-4-1	IGHD3-10	IGHJ4	CAREAGTYYYTSGIEPNGYFDMW	0	0	0	0.040588	0.009434	0.03336
	IGHV3-71	x	IGHJ4	CARAGYVSSWDYW	0	0	0	0.055269	0.004193	0.022782
	IGHV7-4-1	IGHD3-10	IGHJ4	CAREAGTDYYTSGIDPNGYFDMW	0	0	0	0.043179	0.00629	0.032546
	IGHV4-61	IGHD3-22	IGHJ3	CARHLTYYYDSSGYFAFDIW	0	0	0	0	0.022014	0.055736
	IGHV4-39	x	IGHJ4	CARLIERWSNYFDFW	0	0	0	0.014681	0.036689	0.024003
	IGHV3-23D	IGHD3-9	IGHJ3	CAKSLYDILTSWDIW	0	0	0	0	0.061847	0.013019
	IGHV4/OR15-8	IGHD5-24	IGHJ3	CARIQGHGYNWMSAFDIW	0	0	0	0.032816	0.011531	0.024817
	IGHV4-4	x	IGHJ4	CARDGSVNWGLFDHW	0	0	0	0.022453	0.001048	0.044751
	IGHV7-4-1	x	IGHJ4	CAREAGTYSYTSGIDPNGYFDMW	0	0	0	0.03627	0.004193	0.025223
	IGHV4-39	x	IGHJ4	CAREVSGAGTDFW	0	0	0	0	0.038786	0.025223
	IGHV3-66	x	IGHJ3	CARDRRGLDALDIW	0	0	0	0	0.02411	0.039869
	IGHV4-30-4	x	IGHJ4	CAREGVTATGYW	0	0	0	0.031089	0	0.031733
	IGHV7-4-1	IGHD3-16	IGHJ3	CARDARYDYVWGSYRIPDAFDIW	0	0	0	0	0.049268	0.013425
	IGHV3-49	IGHD3-10	IGHJ4	CTTDEYGTGSSYYW	0	0	0	0.007772	0.012579	0.04231
	IGHV4-59	IGHD3-10	IGHJ5	CARGGRFGELLHWFDPW	0	0	0	0	0.011531	0.049633
	IGHV7-4-1	IGHD3-10	IGHJ4	CAREDGTYYYTSGIDPNGYFDMW	0	0	0	0.026771	0.004193	0.026851
	IGHV4-38-2,IGHV4-39,IGHV4-30-2	x	IGHJ3	CAREIDYSDAFDIW	0	0	0	0.032816	0	0.02441
	IGHV3-74	IGHD1-26	IGHJ4	CARYPLGIVGATLDYW	0	0	0	0.020726	0	0.036208
	IGHV3-23D	x	IGHJ2	CASRGGDWYFDVW	0	0	0	0	0.032496	0.02441
	IGHV3-23D,IGHV3-23	IGHD4-17	IGHJ4	CAKGSTPWTTATTNYFDYW	0	0	0	0	0.029351	0.026444
	IGHV6-1	IGHD6-19	IGHJ4	CARGVAGSQRFDYW	0	0	0	0.000864	0.040882	0.013425
	IGHV3-NL1	x	IGHJ5	CAKETEYSGPKARPRDWIDPW	0	0	0	0.037997	0.002097	0.015053
	IGHV3-15	x	IGHJ3	CTTDALWSGYPYDAFTVW	0	0	0	0.029361	0.010483	0.012612
	IGHV6-1	IGHD6-19	IGHJ4	CARAVAGTQRFESW	0	0	0	0	0.027255	0.024003
	IGHV4-34	IGHD2-2	IGHJ6	CARGKYCSNTSCQWGLGEQYYYYMDVW	0	0	0	0	0.018869	0.031326
	IGHV7-4-1	IGHD3-10	IGHJ4	CAREAGTYYYTSGSDPNGYFDMW	0	0	0	0.025044	0	0.024817
	IGHV7-4-1	x	IGHJ4	CAREAGTYYSTSGIDPNGYFDMW	0	0	0	0.022453	0.001048	0.022376
	IGHV4/OR15-8	x	IGHJ4	CARAGYVSSWDYW	0	0	0	0.02418	0.001048	0.019528
	IGHV3-33	x	IGHJ4	CAKDAVGAGGFDYW	0	0	0	0.030225	0.002097	0.012205
	IGHV7-4-1	IGHD3-10	IGHJ4	CAREAGTYYYTSGIAPNGYFDMW	0	0	0	0.023316	0.002097	0.017494
	IGHV4-39	x	IGHJ4	CARDRRVVSGVDSW	0	0	0	0	0.012579	0.028885
	IGHV4-4	IGHD6-19	IGHJ5,IGHJ4	CTRGESSVMYSSGWYTFDRW	0	0	0	0.008636	0.011531	0.019528
	IGHV7-4-1	x	IGHJ4	CAREAGTYYYTSVIDPNGYFDMW	0	0	0	0.019862	0.001048	0.018307
	IGHV3-7	IGHD2-2	IGHJ6	CARVSSSTSRLYYYYMDVW	0	0	0	0.016408	0	0.022782
	IGHV4-59	x	IGHJ4	CATYRHSSSGPRWDYW	0	0	0	0.015544	0.008386	0.013832
	IGHV7-4-1	IGHD3-10	IGHJ4	CAREAGTYYYTSGIDPTGYFDMW	0	0	0	0.016408	0.001048	0.017087
	IGHV7-4-1	IGHD3-10	IGHJ4	CAGEAGTYYYTSGIDPNGYFDMW	0	0	0	0.016408	0.001048	0.01668
	IGHV4-38-2	x	IGHJ3	CAREIDYSDAFDIW	0	0	0	0.012954	0	0.021155
	IGHV7-4-1	IGHD3-10	IGHJ4	CAREAGTYYYASGIDPNGYFDMW	0	0	0	0.012954	0.001048	0.019935
	IGHV7-4-1	IGHD3-10	IGHJ4	CASEAGTYYYTSGIDPNGYFDMW	0	0	0	0.016408	0.004193	0.013019
	IGHV3-72	IGHD3-10	IGHJ6	CARDSGLWFGEFHYYGMDVW	0	0	0	0	0.020965	0.010171
	IGHV7-4-1	IGHD3-10	IGHJ4	CEREAGTYYYTSGIDPNGYFDMW	0	0	0	0.012954	0.004193	0.013425
	IGHV4-34	IGHD5-24	IGHJ3	CARIQGHGYNWMSAFDIW	0	0	0	0.011226	0.00629	0.012205
	IGHV4-61	x	IGHJ5	CARYSSAPSAHWFDPW	0	0	0	0.010363	0	0.019121
	IGHV7-4-1	IGHD3-10	IGHJ4	CAREAGTYYYPSGIDPNGYFDMW	0	0	0	0.016408	0.002097	0.010578
	IGHV3-7	IGHD3-3	IGHJ3	CARTFWSGLDAFDIW	0	0	0	0	0.013627	0.010578
